# Generation of a molecular interactome of the glioblastoma perivascular niche reveals Integrin Binding Sialoprotein as a key mediator of tumor cell migration

**DOI:** 10.1101/2021.10.01.462643

**Authors:** Yasmin Ghochani, Alireza Sohrabi, Sree Deepthi Muthukrishnan, Riki Kawaguchi, Michael C. Condro, Soniya Bastola, Fuying Gao, Yue Qin, Jack Mottahedeh, M. Luisa Iruela Arispe, Nagesh Rao, Dan R. Laks, Linda M. Liau, Gary W. Mathern, Steven A. Goldman, S. Thomas Carmichael, Ichiro Nakano, Giovanni Coppola, Stephanie Seidlits, Harley I. Kornblum

**Affiliations:** Department of Psychiatry and the Semel Institute for Neuroscience and Behavior, David Geffen School of Medicine at UCLA; Department of Bioengineering, UCLA; Department of Neurology, David Geffen School of Medicine at UCLA; Department of Cell and Developmental Biology, Northwestern University; Department of Pathology and Laboratory Medicine, David Geffen School of Medicine at UCLA; Voyager Therapeutics, Cambridge, MA 02139; Department of Neurosurgery, David Geffen School of Medicine at UCLA; Department of Neurology and the Center for Translational Neuromedicine, University of Rochester; Research and Development Center for Precision Medicine, Tsukuba University, Japan; Departments of Pediatrics and Pharmacology, David Geffen School of Medicine, at UCLA

## Abstract

Glioblastoma (GBM) is characterized by extensive microvascular hyperproliferation. In addition to supplying blood to the tumor, GBM vessels also provide trophic support to glioma cells and serve as conduits for migration into the surrounding brain promoting recurrence. Here, we enriched CD31-expressing glioma vascular cells (GVC) and A2B5-expressing glioma tumor cells (GTC) from primary GBM and utilized RNA sequencing to create a comprehensive interaction map of the secreted and extracellular factors elaborated by GVC that can interact with receptors and membrane molecules on GTC. To validate our findings, we utilized functional assays, including a novel hydrogel-based migration assay and in vivo mouse models to demonstrate that one identified factor, the little-studied integrin binding sialoprotein (IBSP) enhances tumor growth and promotes the migration of GTC along the vasculature. This perivascular niche interactome will serve a resource to the research community in defining the potential functions of the GBM vasculature.
