## Supplementary File S3 for "Generation of a molecular interactome of the glioblastoma perivascular niche reveals Integrin Binding Sialoprotein as a key mediator of tumor cell migration"

### Sheet: a-GVC angiocrine DEA
Symbol	Description	LogFC	p-Value	FDR	Type(s)	Location
PF4	platelet factor 4	-5.589	2.86e-07	0.000167	cytokine	Extracellular Space
FLT3LG	fms-related tyrosine kinase 3 ligand	-3.44	5.15e-05	0.00689	cytokine	Extracellular Space
CSF3	colony stimulating factor 3 (granulocyte)	-4.556	5.87e-05	0.00742	cytokine	Extracellular Space
CYTL1	cytokine-like 1	-3.177	6.57e-05	0.00811	cytokine	Extracellular Space
CXCL12	chemokine (C-X-C motif) ligand 12	-1.977	0.000371	0.0243	cytokine	Extracellular Space
SPP1	secreted phosphoprotein 1	2.971	0.000809	0.0368	cytokine	Extracellular Space
CCL18	chemokine (C-C motif) ligand 18 (pulmonary and activation-regulated)	9.553	0.000922	0.0399	cytokine	Extracellular Space
TNFSF14	tumor necrosis factor (ligand) superfamily, member 14	-2.915	0.000987	0.0414	cytokine	Extracellular Space
CXCL5	chemokine (C-X-C motif) ligand 5	5.921	0.00114	0.0455	cytokine	Extracellular Space
CXCL10	chemokine (C-X-C motif) ligand 10	5.126	0.0014	0.0515	cytokine	Extracellular Space
IL1RN	interleukin 1 receptor antagonist	6.471	0.00158	0.0559	cytokine	Extracellular Space
CCL19	chemokine (C-C motif) ligand 19	-3.788	0.00197	0.0634	cytokine	Extracellular Space
IFNB1	interferon, beta 1, fibroblast	5.456	0.00239	0.0712	cytokine	Extracellular Space
CCL28	chemokine (C-C motif) ligand 28	-2.864	0.00261	0.0754	cytokine	Extracellular Space
IFNE	interferon, epsilon	5.981	0.00268	0.0766	cytokine	Extracellular Space
LTB	lymphotoxin beta (TNF superfamily, member 3)	4.668	0.00324	0.084	cytokine	Extracellular Space
IL19	interleukin 19	5.47	0.00441	0.0995	cytokine	Extracellular Space
HECW2	HECT, C2 and WW domain containing E3 ubiquitin protein ligase 2	3.571	0.000116	0.0117	enzyme	Extracellular Space
EFEMP1	EGF containing fibulin-like extracellular matrix protein 1	4.059	0.000906	0.0394	enzyme	Extracellular Space
IFT27	intraflagellar transport 27	-2.414	0.000928	0.04	enzyme	Extracellular Space
LOX	lysyl oxidase	3.567	0.001	0.0417	enzyme	Extracellular Space
PLTP	phospholipid transfer protein	3.672	0.0015	0.0543	enzyme	Extracellular Space
PXDN	peroxidasin	3.281	0.00229	0.0691	enzyme	Extracellular Space
CHI3L2	chitinase 3-like 2	6.075	0.00319	0.0836	enzyme	Extracellular Space
SMPDL3A	sphingomyelin phosphodiesterase, acid-like 3A	2.557	0.00449	0.101	enzyme	Extracellular Space
ESM1	endothelial cell-specific molecule 1	9.76	1.8e-05	0.00318	growth factor	Extracellular Space
ANGPT2	angiopoietin 2	3.313	0.00314	0.0829	growth factor	Extracellular Space
HSPB11	heat shock protein family B (small), member 11	-3.346	1.97e-07	0.000134	other	Extracellular Space
FREM1	FRAS1 related extracellular matrix 1	-3.649	2.49e-07	0.000157	other	Extracellular Space
TSPEAR	thrombospondin-type laminin G domain and EAR repeats	-8.234	4.14e-07	0.000212	other	Extracellular Space
NTN4	netrin 4	-3.033	5.24e-07	0.00024	other	Extracellular Space
GLTSCR1	glioma tumor suppressor candidate region gene 1	-3.696	9.05e-07	0.000357	other	Extracellular Space
C2orf40	chromosome 2 open reading frame 40	-4.676	3.81e-06	0.00107	other	Extracellular Space
ABI3BP	ABI family, member 3 (NESH) binding protein	-3.625	5.27e-06	0.00129	other	Extracellular Space
IBSP	integrin-binding sialoprotein	13.004	1.12e-05	0.00229	other	Extracellular Space
TRH	thyrotropin-releasing hormone	-4.82	1.56e-05	0.00281	other	Extracellular Space
SST	somatostatin	-5.185	1.8e-05	0.00318	other	Extracellular Space
CALCB	calcitonin-related polypeptide beta	-7.086	2.42e-05	0.00385	other	Extracellular Space
TG	thyroglobulin	-3.254	8.64e-05	0.00956	other	Extracellular Space
VCAN	versican	4.447	9.11e-05	0.00999	other	Extracellular Space
C1QTNF4	C1q and tumor necrosis factor related protein 4	-4.521	0.000132	0.0124	other	Extracellular Space
FRAS1	Fraser extracellular matrix complex subunit 1	-3.197	0.000138	0.0127	other	Extracellular Space
TNC	tenascin C	4.588	0.000143	0.013	other	Extracellular Space
SMDT1	single-pass membrane protein with aspartate-rich tail 1	-2.549	0.000165	0.0143	other	Extracellular Space
LAMC2	laminin, gamma 2	7.321	0.000178	0.015	other	Extracellular Space
COL4A3	collagen, type IV, alpha 3 (Goodpasture antigen)	-3.11	0.000184	0.0152	other	Extracellular Space
SMOC1	SPARC related modular calcium binding 1	6.165	0.0002	0.0161	other	Extracellular Space
HAPLN1	hyaluronan and proteoglycan link protein 1	5.825	0.000266	0.0194	other	Extracellular Space
ANOS1	anosmin 1	2.434	0.000345	0.023	other	Extracellular Space
WIF1	WNT inhibitory factor 1	-5.707	0.000388	0.025	other	Extracellular Space
DCDC2	doublecortin domain containing 2	6.2	0.000522	0.0295	other	Extracellular Space
PI15	peptidase inhibitor 15	4.201	0.000648	0.0329	other	Extracellular Space
NPFF	neuropeptide FF-amide peptide precursor	-3.583	0.000659	0.0332	other	Extracellular Space
IMPG2	interphotoreceptor matrix proteoglycan 2	2.573	0.000665	0.0334	other	Extracellular Space
MFAP5	microfibrillar associated protein 5	6.815	0.000667	0.0334	other	Extracellular Space
CCDC9	coiled-coil domain containing 9	-2.459	0.000831	0.0374	other	Extracellular Space
LAMB1	laminin, beta 1	2.969	0.00094	0.0404	other	Extracellular Space
COL11A1	collagen, type XI, alpha 1	3.202	0.001	0.0417	other	Extracellular Space
VIT	vitrin	-2.679	0.00116	0.0459	other	Extracellular Space
IL17D	interleukin 17D	-2.762	0.00117	0.046	other	Extracellular Space
ZFP30	ZFP30 zinc finger protein	-2.046	0.00127	0.0483	other	Extracellular Space
COL4A4	collagen, type IV, alpha 4	-2.526	0.00142	0.0519	other	Extracellular Space
COL6A3	collagen, type VI, alpha 3	3.599	0.00163	0.0567	other	Extracellular Space
LGALS4	lectin, galactoside-binding, soluble, 4	-2.525	0.00168	0.0577	other	Extracellular Space
ADAMTSL5	ADAMTS-like 5	-3.28	0.00171	0.0584	other	Extracellular Space
TCTN1	tectonic family member 1	-1.885	0.00188	0.0615	other	Extracellular Space
IGFL3	IGF-like family member 3	4.727	0.00191	0.0621	other	Extracellular Space
MSLN	mesothelin	-4.229	0.00198	0.0635	other	Extracellular Space
NPTX2	neuronal pentraxin II	4.886	0.00198	0.0635	other	Extracellular Space
ACAN	aggrecan	5.527	0.00199	0.0635	other	Extracellular Space
TMEM255A	transmembrane protein 255A	3.641	0.00202	0.0639	other	Extracellular Space
RNASE10	ribonuclease, RNase A family, 10 (non-active)	4.865	0.00205	0.0645	other	Extracellular Space
PTX3	pentraxin 3, long	4.769	0.00215	0.0662	other	Extracellular Space
DMP1	dentin matrix acidic phosphoprotein 1	7.807	0.00237	0.0707	other	Extracellular Space
ITIH2	inter-alpha-trypsin inhibitor heavy chain 2	-2.186	0.00245	0.0721	other	Extracellular Space
KRCC1	lysine-rich coiled-coil 1	-1.817	0.00267	0.0765	other	Extracellular Space
SCG5	secretogranin V	2.895	0.00271	0.0772	other	Extracellular Space
ADAMTSL2	ADAMTS-like 2	-2.069	0.00291	0.0803	other	Extracellular Space
OMD	osteomodulin	-2.136	0.00298	0.081	other	Extracellular Space
SEMA3C	sema domain, immunoglobulin domain (Ig), short basic domain, secreted, (semaphorin) 3C	3.412	0.00299	0.0811	other	Extracellular Space
COL22A1	collagen, type XXII, alpha 1	4.906	0.00311	0.0827	other	Extracellular Space
COL4A1	collagen, type IV, alpha 1	3.181	0.00314	0.0829	other	Extracellular Space
SPINT1	serine peptidase inhibitor, Kunitz type 1	4.006	0.00342	0.0865	other	Extracellular Space
TCHH	trichohyalin	4.484	0.00352	0.0885	other	Extracellular Space
COL1A1	collagen, type I, alpha 1	4.432	0.00374	0.0923	other	Extracellular Space
MRPL2	mitochondrial ribosomal protein L2	-2.347	0.00378	0.0927	other	Extracellular Space
COL3A1	collagen, type III, alpha 1	4.169	0.00389	0.0944	other	Extracellular Space
MBL2	mannose-binding lectin (protein C) 2, soluble	4.703	0.00391	0.0945	other	Extracellular Space
FAM49B	family with sequence similarity 49, member B	1.571	0.00407	0.0961	other	Extracellular Space
MEPE	matrix extracellular phosphoglycoprotein	4.072	0.00416	0.097	other	Extracellular Space
TNFAIP6	tumor necrosis factor, alpha-induced protein 6	3.781	0.00425	0.0978	other	Extracellular Space
USH2A	Usher syndrome 2A (autosomal recessive, mild)	-1.975	0.00444	0.0998	other	Extracellular Space
MUC6	mucin 6, oligomeric mucus/gel-forming	2.386	0.00462	0.102	other	Extracellular Space
ADAMDEC1	ADAM-like, decysin 1	7.884	9.35e-07	0.000357	peptidase	Extracellular Space
F11	coagulation factor XI	-4.753	4.8e-06	0.00121	peptidase	Extracellular Space
CPXM1	carboxypeptidase X (M14 family), member 1	7.449	0.000168	0.0145	peptidase	Extracellular Space
MMP12	matrix metallopeptidase 12	7.541	0.000836	0.0376	peptidase	Extracellular Space
ADAMTS5	ADAM metallopeptidase with thrombospondin type 1 motif, 5	5.421	0.000892	0.0393	peptidase	Extracellular Space
MMP2	matrix metallopeptidase 2	2.213	0.000925	0.04	peptidase	Extracellular Space
PLAU	plasminogen activator, urokinase	4.315	0.00136	0.0508	peptidase	Extracellular Space
MMP9	matrix metallopeptidase 9	4.979	0.00162	0.0566	peptidase	Extracellular Space
ADAMTS8	ADAM metallopeptidase with thrombospondin type 1 motif, 8	-2.931	0.00271	0.0772	peptidase	Extracellular Space
MMP8	matrix metallopeptidase 8	7.778	0.00277	0.0779	peptidase	Extracellular Space
PLAT	plasminogen activator, tissue	-1.777	0.00293	0.0805	peptidase	Extracellular Space
MMP13	matrix metallopeptidase 13	7.315	0.00333	0.0851	peptidase	Extracellular Space
ADAMTS18	ADAM metallopeptidase with thrombospondin type 1 motif, 18	4.792	0.00378	0.0928	peptidase	Extracellular Space
CPA6	carboxypeptidase A6	2.481	0.00393	0.0945	peptidase	Extracellular Space
MMP19	matrix metallopeptidase 19	4.039	0.00406	0.096	peptidase	Extracellular Space
ADAMTS12	ADAM metallopeptidase with thrombospondin type 1 motif, 12	4.019	0.00478	0.104	peptidase	Extracellular Space
PCSK2	proprotein convertase subtilisin/kexin type 2	-3.154	0.00498	0.107	peptidase	Extracellular Space
AMBP	alpha-1-microglobulin/bikunin precursor	-3.368	0.000152	0.0136	transporter	Extracellular Space
RBP4	retinol binding protein 4, plasma	6.18	0.000964	0.0409	transporter	Extracellular Space
LAMB3	laminin, beta 3	4.708	0.00111	0.0449	transporter	Extracellular Space

### Sheet: b-GTC PM factor DEA
Symbol	Description	LogFC	p-Value	FDR	Type(s)	Location
TGM1	transglutaminase 1	-6.776	1.37e-08	1.08e-05	enzyme	Plasma Membrane
GNB4	guanine nucleotide binding protein (G protein), beta polypeptide 4	3.934	1.88e-06	0.000308	enzyme	Plasma Membrane
GNAT3	guanine nucleotide binding protein, alpha transducing 3	-6.913	1.85e-05	0.00139	enzyme	Plasma Membrane
SH3GL2	SH3-domain GRB2-like 2	-5.378	2.13e-05	0.00149	enzyme	Plasma Membrane
RNF43	ring finger protein 43	-4.169	4.12e-05	0.00223	enzyme	Plasma Membrane
KLHL20	kelch-like family member 20	2.373	6.42e-05	0.00307	enzyme	Plasma Membrane
GNB1	guanine nucleotide binding protein (G protein), beta polypeptide 1	-2.072	7.22e-05	0.00332	enzyme	Plasma Membrane
STT3A	STT3A, subunit of the oligosaccharyltransferase complex (catalytic)	3.026	0.000141	0.00519	enzyme	Plasma Membrane
ENPP1	ectonucleotide pyrophosphatase/phosphodiesterase 1	7.333	0.000216	0.00676	enzyme	Plasma Membrane
CD274	CD274 molecule	7.426	0.000361	0.00924	enzyme	Plasma Membrane
STEAP4	STEAP family member 4	8.041	0.000434	0.0104	enzyme	Plasma Membrane
PAM	peptidylglycine alpha-amidating monooxygenase	2.995	0.000485	0.0112	enzyme	Plasma Membrane
PPIL1	peptidylprolyl isomerase (cyclophilin)-like 1	3.184	0.00053	0.0118	enzyme	Plasma Membrane
HAS3	hyaluronan synthase 3	6.728	0.00067	0.0136	enzyme	Plasma Membrane
MGLL	monoglyceride lipase	-2.625	0.00074	0.0145	enzyme	Plasma Membrane
RAB9B	RAB9B, member RAS oncogene family	-2.926	0.00074	0.0145	enzyme	Plasma Membrane
RAB8A	RAB8A, member RAS oncogene family	3.761	0.00186	0.0259	enzyme	Plasma Membrane
TPO	thyroid peroxidase	-4.028	0.00216	0.0285	enzyme	Plasma Membrane
PDCD1LG2	programmed cell death 1 ligand 2	6.289	0.0028	0.0334	enzyme	Plasma Membrane
DIRAS3	DIRAS family, GTP-binding RAS-like 3	6.61	0.00308	0.0353	enzyme	Plasma Membrane
RAP2A	RAP2A, member of RAS oncogene family	-1.523	0.00322	0.0362	enzyme	Plasma Membrane
MAGT1	magnesium transporter 1	2.153	0.00336	0.0372	enzyme	Plasma Membrane
GNG2	guanine nucleotide binding protein (G protein), gamma 2	3.051	0.00359	0.039	enzyme	Plasma Membrane
CXCR5	chemokine (C-X-C motif) receptor 5	-7.565	9.7e-09	9.48e-06	G-protein coupled receptor	Plasma Membrane
CHRM1	cholinergic receptor, muscarinic 1	-8.043	1.78e-08	1.29e-05	G-protein coupled receptor	Plasma Membrane
OR56B1	olfactory receptor, family 56, subfamily B, member 1	-5.435	2.78e-06	0.000399	G-protein coupled receptor	Plasma Membrane
GPR26	G protein-coupled receptor 26	-6.131	5.37e-06	0.000598	G-protein coupled receptor	Plasma Membrane
GRM1	glutamate receptor, metabotropic 1	-5.508	1.52e-05	0.00122	G-protein coupled receptor	Plasma Membrane
GABBR1	gamma-aminobutyric acid (GABA) B receptor, 1	-2.58	2.14e-05	0.00149	G-protein coupled receptor	Plasma Membrane
CYSLTR1	cysteinyl leukotriene receptor 1	-3.681	2.38e-05	0.00156	G-protein coupled receptor	Plasma Membrane
OR6B2	olfactory receptor, family 6, subfamily B, member 2	-6.176	6.48e-05	0.00309	G-protein coupled receptor	Plasma Membrane
MCHR2	melanin-concentrating hormone receptor 2	-6.847	6.99e-05	0.00324	G-protein coupled receptor	Plasma Membrane
GPR21	G protein-coupled receptor 21	7.939	8.53e-05	0.00371	G-protein coupled receptor	Plasma Membrane
TAPT1	transmembrane anterior posterior transformation 1	-2.47	0.000101	0.00414	G-protein coupled receptor	Plasma Membrane
OR1L8	olfactory receptor, family 1, subfamily L, member 8	-3.757	0.000186	0.00614	G-protein coupled receptor	Plasma Membrane
ADGRG2	adhesion G protein-coupled receptor G2	7.355	0.000198	0.00638	G-protein coupled receptor	Plasma Membrane
TAS2R13	taste receptor, type 2, member 13	8.019	0.000215	0.00676	G-protein coupled receptor	Plasma Membrane
CXCR4	chemokine (C-X-C motif) receptor 4	-3.305	0.000216	0.00676	G-protein coupled receptor	Plasma Membrane
GPR19	G protein-coupled receptor 19	-3.398	0.000233	0.007	G-protein coupled receptor	Plasma Membrane
SSTR3	somatostatin receptor 3	-6.69	0.000241	0.00716	G-protein coupled receptor	Plasma Membrane
HTR2A	5-hydroxytryptamine (serotonin) receptor 2A, G protein-coupled	-4.923	0.000255	0.00741	G-protein coupled receptor	Plasma Membrane
FZD2	frizzled class receptor 2	-4.186	0.000272	0.00773	G-protein coupled receptor	Plasma Membrane
GPR65	G protein-coupled receptor 65	6.792	0.000436	0.0105	G-protein coupled receptor	Plasma Membrane
OPRL1	opiate receptor-like 1	-3.275	0.000563	0.0122	G-protein coupled receptor	Plasma Membrane
AVPR1A	arginine vasopressin receptor 1A	-4.193	0.000668	0.0135	G-protein coupled receptor	Plasma Membrane
GRPR	gastrin-releasing peptide receptor	7.157	0.000764	0.0147	G-protein coupled receptor	Plasma Membrane
HRH3	histamine receptor H3	-4.824	0.000774	0.0149	G-protein coupled receptor	Plasma Membrane
RGR	retinal G protein coupled receptor	-4.736	0.00102	0.0175	G-protein coupled receptor	Plasma Membrane
AGTR1	angiotensin II receptor, type 1	9.689	0.00109	0.0182	G-protein coupled receptor	Plasma Membrane
NTSR2	neurotensin receptor 2	-4.301	0.00114	0.0188	G-protein coupled receptor	Plasma Membrane
NPY2R	neuropeptide Y receptor Y2	-4.495	0.00124	0.0197	G-protein coupled receptor	Plasma Membrane
ADRB2	adrenoceptor beta 2, surface	-3.432	0.00163	0.0237	G-protein coupled receptor	Plasma Membrane
RRH	retinal pigment epithelium-derived rhodopsin homolog	-3.15	0.002	0.0272	G-protein coupled receptor	Plasma Membrane
CELSR1	cadherin, EGF LAG seven-pass G-type receptor 1	7.402	0.00219	0.0287	G-protein coupled receptor	Plasma Membrane
ADGRL4	adhesion G protein-coupled receptor L4	5.066	0.00226	0.0293	G-protein coupled receptor	Plasma Membrane
FFAR4	free fatty acid receptor 4	7.315	0.00229	0.0296	G-protein coupled receptor	Plasma Membrane
FZD3	frizzled class receptor 3	3.452	0.00232	0.0298	G-protein coupled receptor	Plasma Membrane
ADGRF3	adhesion G protein-coupled receptor F3	6.816	0.00283	0.0337	G-protein coupled receptor	Plasma Membrane
CCR5	chemokine (C-C motif) receptor 5 (gene/pseudogene)	-3.161	0.00319	0.036	G-protein coupled receptor	Plasma Membrane
CHRM4	cholinergic receptor, muscarinic 4	-3.514	0.00362	0.0391	G-protein coupled receptor	Plasma Membrane
HRH2	histamine receptor H2	6.896	0.00374	0.0399	G-protein coupled receptor	Plasma Membrane
GPR173	G protein-coupled receptor 173	2.934	0.00418	0.0426	G-protein coupled receptor	Plasma Membrane
GRM8	glutamate receptor, metabotropic 8	-3.137	0.0046	0.0454	G-protein coupled receptor	Plasma Membrane
CACNA1I	calcium channel, voltage-dependent, T type, alpha 1I subunit	-7.073	8.97e-09	9.18e-06	ion channel	Plasma Membrane
GRIN2C	glutamate receptor, ionotropic, N-methyl D-aspartate 2C	-4.754	1.16e-08	9.92e-06	ion channel	Plasma Membrane
KCNG4	potassium channel, voltage gated modifier subfamily G, member 4	-9.341	8.69e-08	3.87e-05	ion channel	Plasma Membrane
KCNV1	potassium channel, voltage gated modifier subfamily V, member 1	-7.559	5.25e-06	0.000594	ion channel	Plasma Membrane
SCN2B	sodium channel, voltage gated, type II beta subunit	-4.695	3.78e-05	0.00215	ion channel	Plasma Membrane
CACNG3	calcium channel, voltage-dependent, gamma subunit 3	-6.926	4.37e-05	0.00232	ion channel	Plasma Membrane
KCNC2	potassium channel, voltage gated Shaw related subfamily C, member 2	-5.65	0.000156	0.00553	ion channel	Plasma Membrane
GABRD	gamma-aminobutyric acid (GABA) A receptor, delta	-5.525	0.000158	0.00557	ion channel	Plasma Membrane
KCNQ1	potassium channel, voltage gated KQT-like subfamily Q, member 1	-3.948	0.000185	0.00614	ion channel	Plasma Membrane
KCNC4	potassium channel, voltage gated Shaw related subfamily C, member 4	-3.994	0.00029	0.00799	ion channel	Plasma Membrane
P2RX2	purinergic receptor P2X, ligand gated ion channel, 2	-6.394	0.000367	0.0093	ion channel	Plasma Membrane
SCN1B	sodium channel, voltage gated, type I beta subunit	-3.444	0.000391	0.00974	ion channel	Plasma Membrane
GABRA2	gamma-aminobutyric acid (GABA) A receptor, alpha 2	-4.369	0.000392	0.00974	ion channel	Plasma Membrane
TRPV2	transient receptor potential cation channel, subfamily V, member 2	5.781	0.00047	0.011	ion channel	Plasma Membrane
STIM1	stromal interaction molecule 1	-2.155	0.000479	0.0111	ion channel	Plasma Membrane
KCNN1	potassium channel, calcium activated intermediate/small conductance subfamily N alpha, member 1	-4.161	0.000591	0.0125	ion channel	Plasma Membrane
HCN1	hyperpolarization activated cyclic nucleotide gated potassium channel 1	-4.963	0.000709	0.0141	ion channel	Plasma Membrane
KCNMB1	potassium channel subfamily M regulatory beta subunit 1	6.805	0.000734	0.0144	ion channel	Plasma Membrane
CNGA3	cyclic nucleotide gated channel alpha 3	10.2	0.000755	0.0146	ion channel	Plasma Membrane
HCN3	hyperpolarization activated cyclic nucleotide gated potassium channel 3	7.3	0.000827	0.0155	ion channel	Plasma Membrane
KCNJ13	potassium channel, inwardly rectifying subfamily J, member 13	2.899	0.000842	0.0156	ion channel	Plasma Membrane
JPH3	junctophilin 3	-3.263	0.00109	0.0182	ion channel	Plasma Membrane
SCN7A	sodium channel, voltage gated, type VII alpha subunit	8.343	0.0011	0.0184	ion channel	Plasma Membrane
KCNH3	potassium channel, voltage gated eag related subfamily H, member 3	-2.936	0.00113	0.0186	ion channel	Plasma Membrane
ORAI1	ORAI calcium release-activated calcium modulator 1	-2.634	0.00121	0.0195	ion channel	Plasma Membrane
TRPC4	transient receptor potential cation channel, subfamily C, member 4	7.574	0.00121	0.0195	ion channel	Plasma Membrane
ANO6	anoctamin 6	2.379	0.00126	0.0199	ion channel	Plasma Membrane
CNGB3	cyclic nucleotide gated channel beta 3	-3.826	0.00128	0.0202	ion channel	Plasma Membrane
CATSPER2	cation channel, sperm associated 2	4.579	0.00143	0.0216	ion channel	Plasma Membrane
CACNA1H	calcium channel, voltage-dependent, T type, alpha 1H subunit	7.168	0.00165	0.0239	ion channel	Plasma Membrane
KCNMB3	potassium channel subfamily M regulatory beta subunit 3	3.132	0.00187	0.026	ion channel	Plasma Membrane
KCNMA1	potassium channel, calcium activated large conductance subfamily M alpha, member 1	-2.799	0.00265	0.0324	ion channel	Plasma Membrane
KCNK9	potassium channel, two pore domain subfamily K, member 9	8.33	0.00267	0.0325	ion channel	Plasma Membrane
FXYD7	FXYD domain containing ion transport regulator 7	-3.048	0.00284	0.0338	ion channel	Plasma Membrane
GABRA1	gamma-aminobutyric acid (GABA) A receptor, alpha 1	-3.694	0.00308	0.0353	ion channel	Plasma Membrane
ASIC3	acid sensing (proton gated) ion channel 3	7.174	0.00379	0.0403	ion channel	Plasma Membrane
KCNQ5	potassium channel, voltage gated KQT-like subfamily Q, member 5	-3.378	0.00395	0.0412	ion channel	Plasma Membrane
GUCY2D	guanylate cyclase 2D, membrane (retina-specific)	-7.787	9.48e-07	0.000188	kinase	Plasma Membrane
TRAT1	T cell receptor associated transmembrane adaptor 1	-6.674	1.38e-06	0.000241	kinase	Plasma Membrane
ZAP70	zeta-chain (TCR) associated protein kinase 70kDa	-5.802	8.21e-06	0.000831	kinase	Plasma Membrane
GRK5	G protein-coupled receptor kinase 5	-4.12	1.26e-05	0.00108	kinase	Plasma Membrane
CAMK2N1	calcium/calmodulin-dependent protein kinase II inhibitor 1	-3.538	2.09e-05	0.00148	kinase	Plasma Membrane
GRK6	G protein-coupled receptor kinase 6	-3.475	2.16e-05	0.0015	kinase	Plasma Membrane
ACVRL1	activin A receptor type II-like 1	8.574	0.000518	0.0116	kinase	Plasma Membrane
NTRK1	neurotrophic tyrosine kinase, receptor, type 1	-4.121	0.000756	0.0146	kinase	Plasma Membrane
ACVR1	activin A receptor, type I	3.251	0.000792	0.0151	kinase	Plasma Membrane
ALK	anaplastic lymphoma receptor tyrosine kinase	5.076	0.000904	0.0163	kinase	Plasma Membrane
MOK	MOK protein kinase	4.116	0.00139	0.0212	kinase	Plasma Membrane
EPHA4	EPH receptor A4	5.077	0.0014	0.0213	kinase	Plasma Membrane
TGFBR1	transforming growth factor, beta receptor 1	2.552	0.00164	0.0238	kinase	Plasma Membrane
NRP2	neuropilin 2	3.003	0.00171	0.0245	kinase	Plasma Membrane
EPHB3	EPH receptor B3	6.746	0.00173	0.0247	kinase	Plasma Membrane
PIP5K1C	phosphatidylinositol-4-phosphate 5-kinase, type I, gamma	3.392	0.00231	0.0297	kinase	Plasma Membrane
EGFR	epidermal growth factor receptor	5.504	0.00308	0.0353	kinase	Plasma Membrane
RET	ret proto-oncogene	7.627	0.00315	0.0358	kinase	Plasma Membrane
FGFR1	fibroblast growth factor receptor 1	2.521	0.00326	0.0365	kinase	Plasma Membrane
EPHA2	EPH receptor A2	6.728	0.00451	0.0448	kinase	Plasma Membrane
DLG4	discs, large homolog 4 (Drosophila)	-2.221	0.00491	0.0472	kinase	Plasma Membrane
CD1D	CD1d molecule	-8.01	6.42e-09	8.71e-06	other	Plasma Membrane
DLGAP2	discs, large (Drosophila) homolog-associated protein 2	-7.116	7.84e-09	8.9e-06	other	Plasma Membrane
LYPD3	LY6/PLAUR domain containing 3	-7.21	3.88e-08	2.38e-05	other	Plasma Membrane
DMTN	dematin actin binding protein	-5.523	1.09e-07	4.44e-05	other	Plasma Membrane
DRP2	dystrophin related protein 2	-4.479	1.56e-06	0.000267	other	Plasma Membrane
ANXA2	annexin A2	5.748	1.69e-06	0.000285	other	Plasma Membrane
BTN3A2	butyrophilin, subfamily 3, member A2	6.934	1.76e-06	0.000292	other	Plasma Membrane
PCDHA2	protocadherin alpha 2	-4.54	1.99e-06	0.000323	other	Plasma Membrane
SYNGR3	synaptogyrin 3	-5.938	2.37e-06	0.000363	other	Plasma Membrane
ERLIN1	ER lipid raft associated 1	3.721	2.51e-06	0.000375	other	Plasma Membrane
PCDH11X	protocadherin 11 X-linked	-5.293	3.94e-06	0.000488	other	Plasma Membrane
PCDH12	protocadherin 12	8.656	4.65e-06	0.000554	other	Plasma Membrane
NRSN1	neurensin 1	-4.97	5.35e-06	0.000598	other	Plasma Membrane
LYAR	Ly1 antibody reactive	12.663	6.78e-06	0.000721	other	Plasma Membrane
CLDN15	claudin 15	-3.963	9.47e-06	0.000904	other	Plasma Membrane
RIMS1	regulating synaptic membrane exocytosis 1	-4.381	1.45e-05	0.00118	other	Plasma Membrane
POF1B	premature ovarian failure, 1B	-4.571	1.51e-05	0.00121	other	Plasma Membrane
DDN	dendrin	-5.489	1.88e-05	0.0014	other	Plasma Membrane
FPR3	formyl peptide receptor 3	9.655	2.04e-05	0.00145	other	Plasma Membrane
CLMP	CXADR-like membrane protein	9.317	2.61e-05	0.00166	other	Plasma Membrane
TMEM67	transmembrane protein 67	9.304	3.06e-05	0.00185	other	Plasma Membrane
PRRG3	proline rich Gla (G-carboxyglutamic acid) 3 (transmembrane)	-7.081	3.27e-05	0.00195	other	Plasma Membrane
PCDHB12	protocadherin beta 12	9.99	3.43e-05	0.00202	other	Plasma Membrane
AMOT	angiomotin	-3.277	3.49e-05	0.00205	other	Plasma Membrane
USP6NL	USP6 N-terminal like	3.064	4.23e-05	0.00226	other	Plasma Membrane
PLET1	placenta expressed transcript 1	8.666	4.43e-05	0.00233	other	Plasma Membrane
GRIPAP1	GRIP1 associated protein 1	2.944	5.61e-05	0.00275	other	Plasma Membrane
MPP7	membrane protein, palmitoylated 7 (MAGUK p55 subfamily member 7)	-4.501	8.74e-05	0.00379	other	Plasma Membrane
F11R	F11 receptor	4.894	0.000106	0.00423	other	Plasma Membrane
APCDD1	adenomatosis polyposis coli down-regulated 1	-2.848	0.000122	0.00474	other	Plasma Membrane
PLVAP	plasmalemma vesicle associated protein	-4.27	0.000148	0.00539	other	Plasma Membrane
ESAM	endothelial cell adhesion molecule	6.214	0.000161	0.00561	other	Plasma Membrane
CRTAM	cytotoxic and regulatory T cell molecule	-4.559	0.000175	0.00594	other	Plasma Membrane
CDH18	cadherin 18, type 2	-5.389	0.000185	0.00614	other	Plasma Membrane
CD48	CD48 molecule	-4.309	0.000194	0.00632	other	Plasma Membrane
GYPE	glycophorin E (MNS blood group)	-3.82	0.000216	0.00676	other	Plasma Membrane
PEAR1	platelet endothelial aggregation receptor 1	9.815	0.000222	0.00688	other	Plasma Membrane
CD209	CD209 molecule	-5.004	0.000227	0.00695	other	Plasma Membrane
ACTR3	ARP3 actin-related protein 3 homolog (yeast)	2.69	0.000237	0.00712	other	Plasma Membrane
BVES	blood vessel epicardial substance	3.595	0.000238	0.00713	other	Plasma Membrane
PALLD	palladin, cytoskeletal associated protein	-2.584	0.000271	0.00773	other	Plasma Membrane
TMEM102	transmembrane protein 102	-3.987	0.00028	0.00789	other	Plasma Membrane
IL20RB	interleukin 20 receptor beta	8.625	0.000291	0.008	other	Plasma Membrane
SLC9A3R1	solute carrier family 9, subfamily A (NHE3, cation proton antiporter 3), member 3 regulator 1	-3.167	0.000307	0.00827	other	Plasma Membrane
TBC1D10A	TBC1 domain family, member 10A	-3.463	0.000317	0.00847	other	Plasma Membrane
SVIL	supervillin	4.534	0.000327	0.00863	other	Plasma Membrane
KCTD16	potassium channel tetramerization domain containing 16	-4.035	0.000329	0.00866	other	Plasma Membrane
GPR137B	G protein-coupled receptor 137B	-2.058	0.000361	0.00924	other	Plasma Membrane
MPC2	mitochondrial pyruvate carrier 2	-1.912	0.000361	0.00924	other	Plasma Membrane
CLDN10	claudin 10	-3.788	0.000405	0.00999	other	Plasma Membrane
CDCP1	CUB domain containing protein 1	9.011	0.000413	0.0101	other	Plasma Membrane
PCDHAC2	protocadherin alpha subfamily C, 2	7.972	0.000424	0.0103	other	Plasma Membrane
HAVCR1	hepatitis A virus cellular receptor 1	-3.345	0.000457	0.0108	other	Plasma Membrane
TMEM27	transmembrane protein 27	-3.979	0.000527	0.0117	other	Plasma Membrane
NDRG4	NDRG family member 4	-2.37	0.000538	0.0119	other	Plasma Membrane
RTP4	receptor (chemosensory) transporter protein 4	9.397	0.000563	0.0122	other	Plasma Membrane
PAQR8	progestin and adipoQ receptor family member VIII	-2.692	0.000576	0.0124	other	Plasma Membrane
SNTA1	syntrophin, alpha 1	-3.662	0.000585	0.0125	other	Plasma Membrane
BOC	BOC cell adhesion associated, oncogene regulated	5.31	0.000591	0.0125	other	Plasma Membrane
SEMA4F	sema domain, immunoglobulin domain (Ig), transmembrane domain (TM) and short cytoplasmic domain, (semaphorin) 4F	-3.091	0.0006	0.0126	other	Plasma Membrane
CLEC5A	C-type lectin domain family 5, member A	6.417	0.000743	0.0145	other	Plasma Membrane
NPNT	nephronectin	4.949	0.000746	0.0146	other	Plasma Membrane
STX1B	syntaxin 1B	-3.959	0.000788	0.0151	other	Plasma Membrane
SGSM3	small G protein signaling modulator 3	3.726	0.000795	0.0151	other	Plasma Membrane
RIMS3	regulating synaptic membrane exocytosis 3	-4.095	0.000814	0.0154	other	Plasma Membrane
CLTA	clathrin, light chain A	-2.215	0.00086	0.0158	other	Plasma Membrane
CDH1	cadherin 1, type 1	8.077	0.000991	0.0172	other	Plasma Membrane
SEMA4B	sema domain, immunoglobulin domain (Ig), transmembrane domain (TM) and short cytoplasmic domain, (semaphorin) 4B	3.667	0.00103	0.0176	other	Plasma Membrane
CD151	CD151 molecule (Raph blood group)	4.994	0.00119	0.0193	other	Plasma Membrane
CNTN3	contactin 3 (plasmacytoma associated)	-3.74	0.00129	0.0202	other	Plasma Membrane
VASP	vasodilator-stimulated phosphoprotein	4.538	0.0013	0.0202	other	Plasma Membrane
NKG7	natural killer cell granule protein 7	-4.047	0.0013	0.0203	other	Plasma Membrane
NCR3LG1	natural killer cell cytotoxicity receptor 3 ligand 1	5.067	0.00132	0.0205	other	Plasma Membrane
RGMB	repulsive guidance molecule family member b	3.098	0.00135	0.0207	other	Plasma Membrane
AMN1	antagonist of mitotic exit network 1 homolog	-2.15	0.00153	0.0227	other	Plasma Membrane
FAM127A	family with sequence similarity 127, member A	-1.728	0.00153	0.0227	other	Plasma Membrane
ERVW-1	endogenous retrovirus group W, member 1	4.936	0.00159	0.0233	other	Plasma Membrane
ITGA10	integrin, alpha 10	5.252	0.0016	0.0234	other	Plasma Membrane
RTN4R	reticulon 4 receptor	-3.969	0.00163	0.0237	other	Plasma Membrane
TCAF2	TRPM8 channel-associated factor 2	7.522	0.00173	0.0247	other	Plasma Membrane
SGCG	sarcoglycan, gamma (35kDa dystrophin-associated glycoprotein)	-3.35	0.00208	0.028	other	Plasma Membrane
CLDN18	claudin 18	7.13	0.00213	0.0284	other	Plasma Membrane
RTKN2	rhotekin 2	5.463	0.00225	0.0292	other	Plasma Membrane
CLEC4E	C-type lectin domain family 4, member E	8.035	0.00228	0.0295	other	Plasma Membrane
SIGLEC1	sialic acid binding Ig-like lectin 1, sialoadhesin	6.779	0.00245	0.0309	other	Plasma Membrane
CD55	CD55 molecule, decay accelerating factor for complement (Cromer blood group)	-2.056	0.00252	0.0315	other	Plasma Membrane
CDH5	cadherin 5, type 2 (vascular endothelium)	4.652	0.0026	0.032	other	Plasma Membrane
FRS2	fibroblast growth factor receptor substrate 2	-1.48	0.00264	0.0323	other	Plasma Membrane
NOMO1 (includes others)	NODAL modulator 1	3.525	0.00268	0.0326	other	Plasma Membrane
CD8A	CD8a molecule	-3.403	0.00278	0.0333	other	Plasma Membrane
TBC1D8	TBC1 domain family, member 8 (with GRAM domain)	-2.394	0.00278	0.0333	other	Plasma Membrane
TMEM45A	transmembrane protein 45A	6.894	0.00295	0.0345	other	Plasma Membrane
RIMBP2	RIMS binding protein 2	-3.615	0.00298	0.0347	other	Plasma Membrane
EPB41L1	erythrocyte membrane protein band 4.1-like 1	-1.841	0.00316	0.0358	other	Plasma Membrane
PECAM1	platelet/endothelial cell adhesion molecule 1	3.648	0.00326	0.0365	other	Plasma Membrane
AIMP2	aminoacyl tRNA synthetase complex-interacting multifunctional protein 2	-2.402	0.00353	0.0387	other	Plasma Membrane
PCDHB14	protocadherin beta 14	4.098	0.00386	0.0407	other	Plasma Membrane
PRRG4	proline rich Gla (G-carboxyglutamic acid) 4 (transmembrane)	6.104	0.0039	0.0409	other	Plasma Membrane
FRS3	fibroblast growth factor receptor substrate 3	-2.673	0.00394	0.0412	other	Plasma Membrane
CD109	CD109 molecule	4.739	0.00395	0.0412	other	Plasma Membrane
FBLIM1	filamin binding LIM protein 1	4.775	0.00395	0.0412	other	Plasma Membrane
TAS2R50	taste receptor, type 2, member 50	6.116	0.00416	0.0425	other	Plasma Membrane
PCDHGA12	protocadherin gamma subfamily A, 12	4.544	0.00446	0.0446	other	Plasma Membrane
LRRC32	leucine rich repeat containing 32	6.115	0.00477	0.0465	other	Plasma Membrane
RELL1	RELT-like 1	2.609	0.00479	0.0466	other	Plasma Membrane
SNED1	sushi, nidogen and EGF-like domains 1	3.969	0.00483	0.0468	other	Plasma Membrane
ADAM20	ADAM metallopeptidase domain 20	8.576	0.00013	0.00492	peptidase	Plasma Membrane
ADAM9	ADAM metallopeptidase domain 9	3.161	0.000379	0.00952	peptidase	Plasma Membrane
ENPEP	glutamyl aminopeptidase (aminopeptidase A)	7.953	0.00164	0.0238	peptidase	Plasma Membrane
DPEP2	dipeptidase 2	-2.984	0.00193	0.0266	peptidase	Plasma Membrane
SPPL2A	signal peptide peptidase like 2A	3.023	0.00202	0.0274	peptidase	Plasma Membrane
MMP24	matrix metallopeptidase 24 (membrane-inserted)	-2.749	0.0037	0.0397	peptidase	Plasma Membrane
TNS3	tensin 3	-2.792	2.06e-06	0.000329	phosphatase	Plasma Membrane
PDXP	pyridoxal (pyridoxine, vitamin B6) phosphatase	-4.48	1.96e-05	0.00142	phosphatase	Plasma Membrane
NUDT2	nudix (nucleoside diphosphate linked moiety X)-type motif 2	-3.555	3.7e-05	0.00211	phosphatase	Plasma Membrane
PPFIA4	protein tyrosine phosphatase, receptor type, f polypeptide (PTPRF), interacting protein (liprin), alpha 4	-4.233	0.000116	0.00456	phosphatase	Plasma Membrane
PTPN5	protein tyrosine phosphatase, non-receptor type 5 (striatum-enriched)	-4.087	0.000197	0.00637	phosphatase	Plasma Membrane
PTPRR	protein tyrosine phosphatase, receptor type, R	-4.197	0.000326	0.00861	phosphatase	Plasma Membrane
PPFIA2	protein tyrosine phosphatase, receptor type, f polypeptide (PTPRF), interacting protein (liprin), alpha 2	-2.828	0.000751	0.0146	phosphatase	Plasma Membrane
CD6	CD6 molecule	-7.172	2.49e-10	6.78e-07	transmembrane receptor	Plasma Membrane
TLR3	toll-like receptor 3	10.484	8.3e-08	3.77e-05	transmembrane receptor	Plasma Membrane
KLRD1	killer cell lectin-like receptor subfamily D, member 1	-6.512	1.23e-07	4.79e-05	transmembrane receptor	Plasma Membrane
CD5	CD5 molecule	-5.641	8.74e-07	0.000181	transmembrane receptor	Plasma Membrane
LRP12	low density lipoprotein receptor-related protein 12	4.918	1.23e-06	0.000226	transmembrane receptor	Plasma Membrane
CD19	CD19 molecule	-6.233	3.69e-06	0.000467	transmembrane receptor	Plasma Membrane
CD3E	CD3e molecule, epsilon (CD3-TCR complex)	-6.718	3.89e-06	0.000487	transmembrane receptor	Plasma Membrane
TNFRSF19	tumor necrosis factor receptor superfamily, member 19	9.314	6.53e-06	0.000704	transmembrane receptor	Plasma Membrane
SELL	selectin L	-4.572	1.27e-05	0.00108	transmembrane receptor	Plasma Membrane
ASGR1	asialoglycoprotein receptor 1	-4.36	1.47e-05	0.0012	transmembrane receptor	Plasma Membrane
EDA2R	ectodysplasin A2 receptor	8.707	3.36e-05	0.00199	transmembrane receptor	Plasma Membrane
IL2RB	interleukin 2 receptor, beta	-5.629	3.93e-05	0.00219	transmembrane receptor	Plasma Membrane
CD58	CD58 molecule	4.689	4.75e-05	0.00245	transmembrane receptor	Plasma Membrane
IL20RA	interleukin 20 receptor, alpha	-4.651	9.9e-05	0.00411	transmembrane receptor	Plasma Membrane
NGFR	nerve growth factor receptor	10.979	0.000102	0.00416	transmembrane receptor	Plasma Membrane
ITGAX	integrin, alpha X (complement component 3 receptor 4 subunit)	-4.228	0.000148	0.00539	transmembrane receptor	Plasma Membrane
TLR2	toll-like receptor 2	5.372	0.000195	0.00634	transmembrane receptor	Plasma Membrane
ENG	endoglin	4.969	0.000215	0.00676	transmembrane receptor	Plasma Membrane
IGSF6	immunoglobulin superfamily, member 6	5.491	0.000229	0.00697	transmembrane receptor	Plasma Membrane
ITGA5	integrin, alpha 5 (fibronectin receptor, alpha polypeptide)	6.604	0.000243	0.00719	transmembrane receptor	Plasma Membrane
CD2	CD2 molecule	-4.575	0.000251	0.00736	transmembrane receptor	Plasma Membrane
TNFRSF1A	tumor necrosis factor receptor superfamily, member 1A	4.478	0.000321	0.00853	transmembrane receptor	Plasma Membrane
HFE	hemochromatosis	-3.852	0.000474	0.011	transmembrane receptor	Plasma Membrane
CHRNB2	cholinergic receptor, nicotinic, beta 2 (neuronal)	7.725	0.000589	0.0125	transmembrane receptor	Plasma Membrane
FCGR1B	Fc fragment of IgG, high affinity Ib, receptor (CD64)	-3.173	0.00064	0.0132	transmembrane receptor	Plasma Membrane
ANTXR2	anthrax toxin receptor 2	4.31	0.000653	0.0134	transmembrane receptor	Plasma Membrane
LY75	lymphocyte antigen 75	4.626	0.000762	0.0147	transmembrane receptor	Plasma Membrane
GPC4	glypican 4	3.644	0.00106	0.0179	transmembrane receptor	Plasma Membrane
LRP5	low density lipoprotein receptor-related protein 5	7.614	0.00116	0.0189	transmembrane receptor	Plasma Membrane
IFNAR2	interferon (alpha, beta and omega) receptor 2	2.776	0.0012	0.0193	transmembrane receptor	Plasma Membrane
CHRNA2	cholinergic receptor, nicotinic, alpha 2 (neuronal)	-4.008	0.0012	0.0194	transmembrane receptor	Plasma Membrane
CD79A	CD79a molecule, immunoglobulin-associated alpha	-4.563	0.00123	0.0196	transmembrane receptor	Plasma Membrane
LRP8	low density lipoprotein receptor-related protein 8, apolipoprotein e receptor	3.564	0.00147	0.0221	transmembrane receptor	Plasma Membrane
LAIR1	leukocyte-associated immunoglobulin-like receptor 1	4.827	0.00179	0.0253	transmembrane receptor	Plasma Membrane
FRRS1	ferric-chelate reductase 1	7.704	0.00187	0.026	transmembrane receptor	Plasma Membrane
FCGR3A/FCGR3B	Fc fragment of IgG, low affinity IIIa, receptor (CD16a)	3.555	0.00212	0.0283	transmembrane receptor	Plasma Membrane
MPL	MPL proto-oncogene, thrombopoietin receptor	4.506	0.00212	0.0283	transmembrane receptor	Plasma Membrane
SIGLEC7	sialic acid binding Ig-like lectin 7	9.133	0.00227	0.0294	transmembrane receptor	Plasma Membrane
KLRC4-KLRK1/KLRK1	killer cell lectin-like receptor subfamily K, member 1	-3.383	0.0025	0.0313	transmembrane receptor	Plasma Membrane
NCR2	natural cytotoxicity triggering receptor 2	-6.644	0.00263	0.0322	transmembrane receptor	Plasma Membrane
HLA-DOB	major histocompatibility complex, class II, DO beta	7.524	0.00272	0.0329	transmembrane receptor	Plasma Membrane
LILRB3	leukocyte immunoglobulin-like receptor, subfamily B (with TM and ITIM domains), member 3	7.133	0.00336	0.0373	transmembrane receptor	Plasma Membrane
FLT4	fms-related tyrosine kinase 4	7.68	0.00364	0.0393	transmembrane receptor	Plasma Membrane
CD300A	CD300a molecule	7.649	0.00373	0.0398	transmembrane receptor	Plasma Membrane
CD80	CD80 molecule	6.248	0.00382	0.0405	transmembrane receptor	Plasma Membrane
IL31RA	interleukin 31 receptor A	8.234	0.00416	0.0425	transmembrane receptor	Plasma Membrane
ITGAL	integrin, alpha L (antigen CD11A (p180), lymphocyte function-associated antigen 1; alpha polypeptide)	4.432	0.00424	0.0431	transmembrane receptor	Plasma Membrane
IFNLR1	interferon, lambda receptor 1	6.103	0.00465	0.0458	transmembrane receptor	Plasma Membrane
SLC7A7	solute carrier family 7 (amino acid transporter light chain, y+L system), member 7	7.775	3.84e-08	2.38e-05	transporter	Plasma Membrane
SLC2A8	solute carrier family 2 (facilitated glucose transporter), member 8	-3.949	1.06e-06	0.000202	transporter	Plasma Membrane
PANX1	pannexin 1	4.91	3.09e-06	0.000427	transporter	Plasma Membrane
SYNPR	synaptoporin	-6.451	7.07e-06	0.000739	transporter	Plasma Membrane
CPLX1	complexin 1	-5.43	2.18e-05	0.0015	transporter	Plasma Membrane
MAL2	mal, T-cell differentiation protein 2 (gene/pseudogene)	-6.46	2.26e-05	0.00152	transporter	Plasma Membrane
SLC16A4	solute carrier family 16, member 4	9.189	2.36e-05	0.00155	transporter	Plasma Membrane
SLC5A7	solute carrier family 5 (sodium/choline cotransporter), member 7	-5.819	3.54e-05	0.00206	transporter	Plasma Membrane
PANX2	pannexin 2	-5.641	3.84e-05	0.00217	transporter	Plasma Membrane
STAB1	stabilin 1	7.204	7.82e-05	0.0035	transporter	Plasma Membrane
SYT13	synaptotagmin XIII	-5.503	0.000152	0.00544	transporter	Plasma Membrane
SLC4A9	solute carrier family 4, sodium bicarbonate cotransporter, member 9	-3.966	0.000156	0.00553	transporter	Plasma Membrane
SLC19A3	solute carrier family 19 (thiamine transporter), member 3	-4.943	0.000165	0.00568	transporter	Plasma Membrane
SLC29A1	solute carrier family 29 (equilibrative nucleoside transporter), member 1	5.326	0.000186	0.00616	transporter	Plasma Membrane
SLC30A5	solute carrier family 30 (zinc transporter), member 5	2.721	0.000196	0.00637	transporter	Plasma Membrane
STX3	syntaxin 3	5.066	0.000219	0.00681	transporter	Plasma Membrane
SLC6A13	solute carrier family 6 (neurotransmitter transporter), member 13	8.851	0.000273	0.00776	transporter	Plasma Membrane
SLC22A4	solute carrier family 22 (organic cation/zwitterion transporter), member 4	7.395	0.000289	0.00797	transporter	Plasma Membrane
ABCC10	ATP-binding cassette, sub-family C (CFTR/MRP), member 10	4.357	0.000347	0.00902	transporter	Plasma Membrane
SLC39A14	solute carrier family 39 (zinc transporter), member 14	7.342	0.000387	0.00969	transporter	Plasma Membrane
SLC7A5	solute carrier family 7 (amino acid transporter light chain, L system), member 5	4.975	0.000389	0.00971	transporter	Plasma Membrane
SLC41A1	solute carrier family 41 (magnesium transporter), member 1	-1.679	0.00039	0.00971	transporter	Plasma Membrane
SLC39A12	solute carrier family 39 (zinc transporter), member 12	-3.876	0.000419	0.0102	transporter	Plasma Membrane
FOLR2	folate receptor 2 (fetal)	-3.708	0.000524	0.0117	transporter	Plasma Membrane
SCLT1	sodium channel and clathrin linker 1	-2.396	0.000566	0.0123	transporter	Plasma Membrane
ATP1A4	ATPase, Na+/K+ transporting, alpha 4 polypeptide	8.841	0.000754	0.0146	transporter	Plasma Membrane
SLCO2A1	solute carrier organic anion transporter family, member 2A1	6.549	0.00115	0.0188	transporter	Plasma Membrane
SLC16A6	solute carrier family 16, member 6	4.44	0.00139	0.0212	transporter	Plasma Membrane
ABCA7	ATP-binding cassette, sub-family A (ABC1), member 7	-3.028	0.00148	0.0221	transporter	Plasma Membrane
ATP8B2	ATPase, aminophospholipid transporter, class I, type 8B, member 2	3.217	0.00162	0.0237	transporter	Plasma Membrane
ABCC3	ATP-binding cassette, sub-family C (CFTR/MRP), member 3	9.139	0.00186	0.0259	transporter	Plasma Membrane
AQP1	aquaporin 1 (Colton blood group)	6.524	0.00189	0.0262	transporter	Plasma Membrane
OCA2	oculocutaneous albinism II	-5.278	0.00192	0.0265	transporter	Plasma Membrane
AQP9	aquaporin 9	7.522	0.00234	0.03	transporter	Plasma Membrane
ABCB4	ATP-binding cassette, sub-family B (MDR/TAP), member 4	4.53	0.00254	0.0316	transporter	Plasma Membrane
ABCA5	ATP-binding cassette, sub-family A (ABC1), member 5	3.494	0.0028	0.0334	transporter	Plasma Membrane
ABCA12	ATP-binding cassette, sub-family A (ABC1), member 12	7.789	0.00285	0.0338	transporter	Plasma Membrane
SLC30A1	solute carrier family 30 (zinc transporter), member 1	3.361	0.00339	0.0375	transporter	Plasma Membrane
SLC16A3	solute carrier family 16 (monocarboxylate transporter), member 3	7.013	0.00386	0.0407	transporter	Plasma Membrane
CPNE6	copine VI (neuronal)	-4.068	0.00397	0.0412	transporter	Plasma Membrane
LYNX1	Ly6/neurotoxin 1	-2.74	0.00406	0.0418	transporter	Plasma Membrane
ABCC6	ATP-binding cassette, sub-family C (CFTR/MRP), member 6	6.666	0.00456	0.0452	transporter	Plasma Membrane
SLC4A8	solute carrier family 4, sodium bicarbonate cotransporter, member 8	-1.639	0.00493	0.0474	transporter	Plasma Membrane
